# BADDADAN: Mechanistic Modelling of Time Series Gene Module Expression

**DOI:** 10.1101/2025.02.18.638670

**Authors:** Ben Noordijk, Marcel Reinders, Aalt D.J. van Dijk, Dick de Ridder

## Abstract

Plants respond to stresses like drought and heat through complex gene regulatory networks (GRNs). To improve resilience, understanding these is crucial, but large-scale GRNs (>100 genes) are difficult to model using ordinary differential equations (ODEs) due to the high number of parameters that have to be estimated. Here we solve this problem by introducing BADDADAN, which uses machine learning to identify gene modules—groups of co-expressed and/or co-regulated genes—and constructs an ODE model that predicts gene module dynamics under stress. By integrating time-series gene expression data with prior co-expression data it finds modules that are both coherent and interpretable. We demonstrate BADDADAN on heat and drought datasets of *A. thaliana*, modelling over 1,000 genes, recovering known mechanistic insights, and proposing new hypotheses. By combining machine learning with mechanistic modelling, BADDADAN deepens our understanding of stress-related GRNs in plants and potentially other organisms.
