## Supplementary material for "BADDADAN: Mechanistic Modelling of Time Series Gene Module Expression": Supp. Dataset 1

Module name	# GO	NS	enrichment	name	ratio_in_study	ratio_in_pop	p_uncorrected	depth	study_count	p_fdr_bh	study_items
2	GO:0009416	BP	e	response to light stimulus	28/254	123/2460	4.464159581276588e-05	4	28	0.0470633250090467	AT1G06040, AT1G60950, AT1G65060, AT1G66840, AT1G68830, AT2G21320, AT2G21970, AT2G37970, AT3G17609, AT3G21890, AT3G22420, AT3G22840, AT3G46610, AT3G51240, AT3G53920, AT3G55120, AT4G00050, AT4G15480, AT4G22240, AT4G32770, AT4G38960, AT5G04140, AT5G07990, AT5G13930, AT5G24120, AT5G48150, AT5G49330, AT5G55910
2	GO:0009314	BP	e	response to radiation	28/254	123/2460	4.464159581276588e-05	3	28	0.0470633250090467	AT1G06040, AT1G60950, AT1G65060, AT1G66840, AT1G68830, AT2G21320, AT2G21970, AT2G37970, AT3G17609, AT3G21890, AT3G22420, AT3G22840, AT3G46610, AT3G51240, AT3G53920, AT3G55120, AT4G00050, AT4G15480, AT4G22240, AT4G32770, AT4G38960, AT5G04140, AT5G07990, AT5G13930, AT5G24120, AT5G48150, AT5G49330, AT5G55910
2	GO:0009411	BP	e	response to UV	11/254	30/2460	0.0001048719354905	5	11	0.0470633250090467	AT1G65060, AT2G21970, AT3G17609, AT3G21890, AT3G22840, AT3G51240, AT3G55120, AT4G15480, AT5G07990, AT5G13930, AT5G49330
2	GO:1901617	BP	e	organic hydroxy compound biosynthetic process	9/254	21/2460	0.000111711822946	4	9	0.0470633250090467	AT1G30530, AT1G64970, AT2G22240, AT4G12110, AT4G32770, AT4G39800, AT5G49330, AT5G53970, AT5G58770
2	GO:0007623	BP	e	circadian rhythm	8/254	17/2460	0.0001229877831246	2	8	0.0470633250090467	AT1G68830, AT2G21320, AT3G01060, AT3G21890, AT4G02630, AT4G15248, AT4G38960, AT5G64170
2	GO:0048511	BP	e	rhythmic process	8/254	17/2460	0.0001229877831246	1	8	0.0470633250090467	AT1G68830, AT2G21320, AT3G01060, AT3G21890, AT4G02630, AT4G15248, AT4G38960, AT5G64170
3	GO:0009793	BP	e	embryo development ending in seed dormancy	16/167	44/2460	7.893650491987643e-09	5	16	8.82700734727796e-06	AT1G14610, AT1G36160, AT1G51450, AT1G55540, AT1G65440, AT1G79230, AT1G80410, AT2G32700, AT2G35510, AT3G08850, AT3G27670, AT4G15900, AT5G13010, AT5G22510, AT5G27540, AT5G62090
3	GO:0032502	BP	e	developmental process	42/167	253/2460	8.078299091755362e-09	1	42	8.82700734727796e-06	AT1G14610, AT1G17110, AT1G27320, AT1G31930, AT1G36160, AT1G51450, AT1G51570, AT1G55540, AT1G65440, AT1G77180, AT1G79230, AT1G80410, AT1G80490, AT1G80680, AT2G01820, AT2G20400, AT2G32700, AT2G35510, AT3G01090, AT3G02260, AT3G03690, AT3G08850, AT3G22270, AT3G22380, AT3G27670, AT3G51050, AT3G52250, AT4G15900, AT4G30080, AT4G38350, AT4G38440, AT4G38600, AT5G03280, AT5G13010, AT5G22220, AT5G22510, AT5…
3	GO:0009790	BP	e	embryo development	16/167	45/2460	1.153354618546772e-08	4	16	8.82700734727796e-06	AT1G14610, AT1G36160, AT1G51450, AT1G55540, AT1G65440, AT1G79230, AT1G80410, AT2G32700, AT2G35510, AT3G08850, AT3G27670, AT4G15900, AT5G13010, AT5G22510, AT5G27540, AT5G62090
3	GO:0048856	BP	e	anatomical structure development	31/167	160/2460	2.784118624805493e-08	2	31	1.5980840906383527e-05	AT1G14610, AT1G17110, AT1G27320, AT1G31930, AT1G36160, AT1G51450, AT1G51570, AT1G55540, AT1G65440, AT1G79230, AT1G80410, AT2G01820, AT2G20400, AT2G32700, AT2G35510, AT3G01090, AT3G02260, AT3G03690, AT3G08850, AT3G27670, AT3G51050, AT4G15900, AT4G30080, AT4G38350, AT5G03280, AT5G13010, AT5G22510, AT5G23080, AT5G27540, AT5G52560, AT5G62090
3	GO:0007275	BP	e	multicellular organism development	20/167	79/2460	1.131029357623332e-07	3	20	5.193686810206341e-05	AT1G14610, AT1G36160, AT1G51450, AT1G55540, AT1G65440, AT1G79230, AT1G80410, AT2G01820, AT2G20400, AT2G32700, AT2G35510, AT3G08850, AT3G27670, AT4G15900, AT5G13010, AT5G22510, AT5G23080, AT5G27540, AT5G52560, AT5G62090
3	GO:0003006	BP	e	developmental process involved in reproduction	24/167	116/2460	3.566105134519005e-07	2	24	0.0001364629564809	AT1G14610, AT1G17110, AT1G36160, AT1G51450, AT1G55540, AT1G65440, AT1G77180, AT1G79230, AT1G80410, AT1G80490, AT2G32700, AT2G35510, AT3G01090, AT3G02260, AT3G03690, AT3G08850, AT3G27670, AT3G52250, AT4G15900, AT4G38350, AT5G13010, AT5G22510, AT5G27540, AT5G62090
3	GO:0032501	BP	e	multicellular organismal process	28/167	166/2460	2.930746531241984e-06	1	28	0.0009612848622473	AT1G01960, AT1G14610, AT1G17110, AT1G36160, AT1G51450, AT1G55540, AT1G65440, AT1G79230, AT1G80410, AT2G01820, AT2G20400, AT2G32700, AT2G35510, AT3G01090, AT3G02260, AT3G08850, AT3G22270, AT3G27670, AT3G52250, AT4G15900, AT4G30080, AT5G13010, AT5G22510, AT5G23080, AT5G24740, AT5G27540, AT5G52560, AT5G62090
3	GO:0043170	BP	e	macromolecule metabolic process	25/167	142/2460	4.832224793415923e-06	3	25	0.0013868485157103	AT1G17110, AT1G26110, AT1G28120, AT1G66260, AT1G67580, AT1G74230, AT1G77180, AT1G80070, AT2G32700, AT3G01090, AT3G05545, AT3G19980, AT3G22380, AT3G27670, AT3G29090, AT4G15900, AT4G38600, AT5G13010, AT5G13160, AT5G16270, AT5G22510, AT5G23080, AT5G24350, AT5G47010, AT5G63840
3	GO:0022414	BP	e	reproductive process	25/167	143/2460	5.51685608047327e-06	1	25	0.0014074112845296	AT1G14610, AT1G17110, AT1G36160, AT1G51450, AT1G55540, AT1G65440, AT1G77180, AT1G79230, AT1G80410, AT1G80490, AT1G80680, AT2G32700, AT2G35510, AT3G01090, AT3G02260, AT3G03690, AT3G08850, AT3G27670, AT3G52250, AT4G15900, AT4G38350, AT5G13010, AT5G22510, AT5G27540, AT5G62090
3	GO:0010556	BP	e	regulation of macromolecule biosynthetic process	18/167	93/2460	3.130917982472912e-05	6	18	0.0071885876877578	AT1G08060, AT1G26110, AT1G49950, AT1G77180, AT2G32700, AT3G27670, AT3G52250, AT4G02640, AT4G05420, AT4G15900, AT4G26640, AT4G38350, AT5G03280, AT5G06950, AT5G13010, AT5G16680, AT5G22220, AT5G47010
3	GO:0010468	BP	e	regulation of gene expression	17/167	87/2460	4.636988102426549e-05	7	17	0.009678658802883	AT1G08060, AT1G26110, AT1G49950, AT1G77180, AT2G32700, AT3G27670, AT3G52250, AT4G02640, AT4G05420, AT4G15900, AT4G26640, AT5G03280, AT5G06950, AT5G13010, AT5G16680, AT5G22220, AT5G47010
3	GO:0060255	BP	e	regulation of macromolecule metabolic process	18/167	103/2460	0.0001291120302017	4	18	0.0247034351119441	AT1G08060, AT1G26110, AT1G49950, AT1G77180, AT2G32700, AT3G27670, AT3G52250, AT4G02640, AT4G05420, AT4G15900, AT4G26640, AT4G38350, AT5G03280, AT5G06950, AT5G13010, AT5G16680, AT5G22220, AT5G47010
3	GO:0048519	BP	e	negative regulation of biological process	18/167	105/2460	0.0001670088893541	3	18	0.0294963392274678	AT1G08060, AT1G13960, AT1G26110, AT1G27320, AT1G30580, AT2G32700, AT3G08850, AT3G19980, AT3G27670, AT3G52250, AT4G05420, AT4G15900, AT5G03280, AT5G06950, AT5G13010, AT5G16680, AT5G47010, AT5G62090
3	GO:0031326	BP	e	regulation of cellular biosynthetic process	18/167	106/2460	0.000189384264883	5	18	0.0310590194408253	AT1G08060, AT1G26110, AT1G49950, AT1G77180, AT2G32700, AT3G27670, AT3G52250, AT4G02640, AT4G05420, AT4G15900, AT4G26640, AT4G38350, AT5G03280, AT5G06950, AT5G13010, AT5G16680, AT5G22220, AT5G47010
3	GO:0065007	BP	e	biological regulation	41/167	349/2460	0.0002035802128321	1	41	0.0311613445775093	AT1G08060, AT1G13960, AT1G26110, AT1G27320, AT1G30580, AT1G31930, AT1G49950, AT1G53570, AT1G65660, AT1G67580, AT1G77180, AT1G80680, AT2G19860, AT2G32700, AT2G38670, AT3G01090, AT3G02260, AT3G08850, AT3G19980, AT3G22380, AT3G27670, AT3G52250, AT4G00450, AT4G02640, AT4G05420, AT4G05530, AT4G15900, AT4G16420, AT4G26640, AT4G38350, AT5G03280, AT5G06680, AT5G06950, AT5G13010, AT5G13160, AT5G16680, AT5…
3	GO:0050789	BP	e	regulation of biological process	39/167	328/2460	0.0002254952066564	2	39	0.0323585621551996	AT1G08060, AT1G13960, AT1G26110, AT1G27320, AT1G30580, AT1G31930, AT1G49950, AT1G53570, AT1G65660, AT1G67580, AT1G77180, AT1G80680, AT2G19860, AT2G32700, AT2G38670, AT3G01090, AT3G08850, AT3G19980, AT3G22380, AT3G27670, AT3G52250, AT4G00450, AT4G02640, AT4G05420, AT4G15900, AT4G16420, AT4G26640, AT4G38350, AT5G03280, AT5G06680, AT5G06950, AT5G13010, AT5G13160, AT5G16680, AT5G16760, AT5G22220, AT5…
3	GO:0031323	BP	e	regulation of cellular metabolic process	21/167	135/2460	0.0002557670477708	4	21	0.0345435965695176	AT1G08060, AT1G26110, AT1G27320, AT1G49950, AT1G77180, AT2G32700, AT3G01090, AT3G08850, AT3G27670, AT3G52250, AT4G02640, AT4G05420, AT4G15900, AT4G26640, AT4G38350, AT5G03280, AT5G06950, AT5G13010, AT5G16680, AT5G22220, AT5G47010
3	GO:0044089	BP	e	positive regulation of cellular component biogenesis	3/167	3/2460	0.000307633048393	5	3	0.0371750252163401	AT1G26110, AT5G06680, AT5G13010
3	GO:1901001	BP	e	negative regulation of response to salt stress	3/167	3/2460	0.000307633048393	7	3	0.0371750252163401	AT1G30580, AT2G32700, AT5G62090
3	GO:0044238	BP	e	primary metabolic process	29/167	222/2460	0.0003725425977734	2	29	0.042767890224397	AT1G17110, AT1G26110, AT1G28120, AT1G36160, AT1G66260, AT1G67580, AT1G74230, AT1G77180, AT1G80070, AT2G32700, AT2G38670, AT3G01090, AT3G05545, AT3G10370, AT3G19980, AT3G22380, AT3G27670, AT3G29090, AT4G15900, AT4G38600, AT5G13010, AT5G13160, AT5G16270, AT5G22510, AT5G23080, AT5G24350, AT5G47010, AT5G52560, AT5G63840
3	GO:0090304	BP	e	nucleic acid metabolic process	11/167	51/2460	0.0004449621946035	5	11	0.0486491999433198	AT1G26110, AT1G66260, AT1G74230, AT1G77180, AT1G80070, AT4G15900, AT4G38600, AT5G13010, AT5G16270, AT5G23080, AT5G47010
3	GO:0010557	BP	e	positive regulation of macromolecule biosynthetic process	8/167	29/2460	0.0004775874548323	7	8	0.0498427634679614	AT1G77180, AT2G32700, AT3G27670, AT4G02640, AT4G26640, AT5G06950, AT5G13010, AT5G22220
4	GO:0051707	BP	e	response to other organism	35/162	153/2460	8.218112844123626e-12	4	35	5.7804652996329235e-09	AT1G01340, AT1G02660, AT1G19020, AT1G19180, AT1G22890, AT1G65490, AT1G72520, AT1G78410, AT1G80840, AT2G23810, AT2G26560, AT2G46400, AT3G01290, AT3G04720, AT3G10930, AT3G15356, AT3G16530, AT3G20600, AT3G23550, AT3G25780, AT3G28930, AT3G50930, AT3G63420, AT4G02520, AT4G12720, AT4G20830, AT4G23190, AT4G23810, AT4G31800, AT4G35985, AT5G06320, AT5G20230, AT5G47070, AT5G57220, AT5G60270
4	GO:0044419	BP	e	biological process involved in interspecies interaction between organisms	35/162	154/2460	1.0070497037688019e-11	1	35	5.7804652996329235e-09	AT1G01340, AT1G02660, AT1G19020, AT1G19180, AT1G22890, AT1G65490, AT1G72520, AT1G78410, AT1G80840, AT2G23810, AT2G26560, AT2G46400, AT3G01290, AT3G04720, AT3G10930, AT3G15356, AT3G16530, AT3G20600, AT3G23550, AT3G25780, AT3G28930, AT3G50930, AT3G63420, AT4G02520, AT4G12720, AT4G20830, AT4G23190, AT4G23810, AT4G31800, AT4G35985, AT5G06320, AT5G20230, AT5G47070, AT5G57220, AT5G60270
4	GO:0043207	BP	e	response to external biotic stimulus	35/162	154/2460	1.0070497037688019e-11	3	35	5.7804652996329235e-09	AT1G01340, AT1G02660, AT1G19020, AT1G19180, AT1G22890, AT1G65490, AT1G72520, AT1G78410, AT1G80840, AT2G23810, AT2G26560, AT2G46400, AT3G01290, AT3G04720, AT3G10930, AT3G15356, AT3G16530, AT3G20600, AT3G23550, AT3G25780, AT3G28930, AT3G50930, AT3G63420, AT4G02520, AT4G12720, AT4G20830, AT4G23190, AT4G23810, AT4G31800, AT4G35985, AT5G06320, AT5G20230, AT5G47070, AT5G57220, AT5G60270
4	GO:0009607	BP	e	response to biotic stimulus	35/162	154/2460	1.0070497037688019e-11	2	35	5.7804652996329235e-09	AT1G01340, AT1G02660, AT1G19020, AT1G19180, AT1G22890, AT1G65490, AT1G72520, AT1G78410, AT1G80840, AT2G23810, AT2G26560, AT2G46400, AT3G01290, AT3G04720, AT3G10930, AT3G15356, AT3G16530, AT3G20600, AT3G23550, AT3G25780, AT3G28930, AT3G50930, AT3G63420, AT4G02520, AT4G12720, AT4G20830, AT4G23190, AT4G23810, AT4G31800, AT4G35985, AT5G06320, AT5G20230, AT5G47070, AT5G57220, AT5G60270
4	GO:0006952	BP	e	defense response	28/162	112/2460	1.5135651918775567e-10	3	28	6.950291361101742e-08	AT1G02660, AT1G19180, AT1G22890, AT1G56140, AT1G66090, AT1G78410, AT1G80840, AT2G23810, AT2G26560, AT2G35930, AT2G46400, AT3G04720, AT3G10930, AT3G15356, AT3G20600, AT3G23550, AT3G28930, AT3G50930, AT3G63420, AT4G12720, AT4G20830, AT4G23190, AT4G23810, AT4G31800, AT5G06320, AT5G47070, AT5G57220, AT5G60270
4	GO:0098542	BP	e	defense response to other organism	25/162	106/2460	6.224187965112803e-09	5	25	2.381789261316499e-06	AT1G02660, AT1G19180, AT1G22890, AT1G78410, AT1G80840, AT2G23810, AT2G26560, AT2G46400, AT3G04720, AT3G10930, AT3G15356, AT3G20600, AT3G23550, AT3G28930, AT3G50930, AT3G63420, AT4G12720, AT4G20830, AT4G23190, AT4G23810, AT4G31800, AT5G06320, AT5G47070, AT5G57220, AT5G60270
4	GO:0009605	BP	e	response to external stimulus	37/162	225/2460	4.379950111750097e-08	2	37	1.4366236366540318e-05	AT1G01340, AT1G02660, AT1G19020, AT1G19180, AT1G22890, AT1G65490, AT1G72520, AT1G78410, AT1G78830, AT1G80840, AT2G23810, AT2G26560, AT2G41100, AT2G46400, AT3G01290, AT3G04720, AT3G10930, AT3G15356, AT3G16530, AT3G20600, AT3G23550, AT3G25780, AT3G28930, AT3G50930, AT3G63420, AT4G02520, AT4G12720, AT4G20830, AT4G23190, AT4G23810, AT4G31800, AT4G35985, AT5G06320, AT5G20230, AT5G47070, AT5G57220, AT5…
4	GO:0006950	BP	e	response to stress	51/162	398/2460	6.861613567747149e-07	2	51	0.0001969283093943	AT1G02660, AT1G08930, AT1G09940, AT1G12610, AT1G18740, AT1G19020, AT1G19180, AT1G22890, AT1G26380, AT1G52200, AT1G56140, AT1G57630, AT1G66090, AT1G72450, AT1G72520, AT1G74950, AT1G78410, AT1G78830, AT1G80840, AT2G23810, AT2G26560, AT2G35930, AT2G46400, AT3G04720, AT3G10930, AT3G15356, AT3G20600, AT3G23250, AT3G23550, AT3G28930, AT3G50930, AT3G61190, AT3G63420, AT4G02520, AT4G12720, AT4G20830, AT4…
4	GO:0009617	BP	e	response to bacterium	19/162	83/2460	8.144943406519441e-07	5	19	0.0002077865562374	AT1G01340, AT1G19020, AT1G19180, AT1G22890, AT1G65490, AT1G72520, AT1G80840, AT2G23810, AT2G46400, AT3G10930, AT3G20600, AT3G28930, AT3G50930, AT4G12720, AT4G23190, AT4G23810, AT4G31800, AT5G06320, AT5G57220
4	GO:0050896	BP	e	response to stimulus	66/162	604/2460	2.7663187415059584e-06	1	66	0.0006351467830497	AT1G01340, AT1G02660, AT1G08930, AT1G09940, AT1G12610, AT1G18740, AT1G19020, AT1G19180, AT1G22890, AT1G26380, AT1G52200, AT1G56140, AT1G57630, AT1G65490, AT1G66090, AT1G72450, AT1G72520, AT1G74950, AT1G78410, AT1G78830, AT1G78850, AT1G80840, AT2G01180, AT2G23810, AT2G26530, AT2G26560, AT2G31730, AT2G35930, AT2G41100, AT2G46400, AT3G01290, AT3G04720, AT3G10930, AT3G15356, AT3G16530, AT3G20600, AT3…
4	GO:0042221	BP	e	response to chemical	41/162	312/2460	6.7719459167587616e-06	2	41	0.0014134898022616	AT1G01340, AT1G08930, AT1G12610, AT1G18740, AT1G19020, AT1G19180, AT1G22890, AT1G26380, AT1G56140, AT1G57630, AT1G65490, AT1G72450, AT1G72520, AT1G74950, AT1G78850, AT1G80840, AT2G26530, AT2G26560, AT2G31730, AT2G35930, AT2G46400, AT3G04720, AT3G10930, AT3G15356, AT3G16530, AT3G22060, AT3G23250, AT3G50930, AT3G61190, AT4G02520, AT4G12720, AT4G23810, AT4G27280, AT4G30290, AT4G31800, AT5G06320, AT5…
4	GO:0042742	BP	e	defense response to bacterium	14/162	57/2460	1.0564613660625749e-05	6	14	0.0020213627470663	AT1G19180, AT1G22890, AT1G80840, AT2G23810, AT2G46400, AT3G10930, AT3G20600, AT3G28930, AT4G12720, AT4G23190, AT4G23810, AT4G31800, AT5G06320, AT5G57220
4	GO:0009751	BP	e	response to salicylic acid	8/162	19/2460	1.2074977920313822e-05	5	8	0.0021326268696185	AT1G22890, AT1G65490, AT1G80840, AT2G46400, AT3G61190, AT4G23810, AT4G31800, AT5G06320
4	GO:0036294	BP	e	cellular response to decreased oxygen levels	5/162	7/2460	2.1993166687074755e-05	5	5	0.0033664207142349	AT1G26380, AT1G57630, AT2G26560, AT5G25250, AT5G57220
4	GO:0071456	BP	e	cellular response to hypoxia	5/162	7/2460	2.1993166687074755e-05	6	5	0.0033664207142349	AT1G26380, AT1G57630, AT2G26560, AT5G25250, AT5G57220
4	GO:0002239	BP	e	response to oomycetes	7/162	16/2460	3.261097664787117e-05	5	7	0.0046796751489695	AT3G01290, AT3G16530, AT3G23550, AT4G02520, AT4G35985, AT5G20230, AT5G60270
4	GO:0071453	BP	e	cellular response to oxygen levels	5/162	8/2460	5.55308759658298e-05	4	5	0.0074999347775026	AT1G26380, AT1G57630, AT2G26560, AT5G25250, AT5G57220
4	GO:0006979	BP	e	response to oxidative stress	13/162	60/2460	9.225626432683588e-05	3	13	0.0117677990496897	AT1G09940, AT1G19020, AT1G52200, AT1G72520, AT1G78410, AT3G10930, AT4G12720, AT4G20830, AT4G23190, AT4G23810, AT4G39640, AT5G42380, AT5G59820
4	GO:0010033	BP	e	response to organic substance	32/162	251/2460	0.0001367610463801	3	32	0.0161235175297724	AT1G01340, AT1G08930, AT1G12610, AT1G18740, AT1G19020, AT1G19180, AT1G22890, AT1G56140, AT1G65490, AT1G72450, AT1G74950, AT1G80840, AT2G31730, AT2G35930, AT2G46400, AT3G04720, AT3G10930, AT3G15356, AT3G16530, AT3G22060, AT3G23250, AT3G50930, AT3G61190, AT4G23810, AT4G27280, AT4G30290, AT4G31800, AT5G06320, AT5G42380, AT5G54490, AT5G57220, AT5G59820
4	GO:0014070	BP	e	response to organic cyclic compound	9/162	32/2460	0.0001404487589701	4	9	0.0161235175297724	AT1G18740, AT1G22890, AT1G65490, AT1G80840, AT2G46400, AT3G61190, AT4G23810, AT4G31800, AT5G06320
4	GO:0010411	BP	e	xyloglucan metabolic process	3/162	3/2460	0.0002806631265202	7	3	0.0292910244768399	AT4G30280, AT4G30290, AT5G20950
4	GO:0010200	BP	e	response to chitin	3/162	3/2460	0.0002806631265202	5	3	0.0292910244768399	AT3G15356, AT3G16530, AT5G59820
4	GO:1901700	BP	e	response to oxygen-containing compound	29/162	224/2460	0.0003082897083136	3	29	0.0307753552299202	AT1G01340, AT1G08930, AT1G12610, AT1G18740, AT1G19020, AT1G19180, AT1G22890, AT1G56140, AT1G65490, AT1G72450, AT1G72520, AT1G74950, AT1G80840, AT2G31730, AT2G35930, AT2G46400, AT3G10930, AT3G15356, AT3G16530, AT3G22060, AT3G23250, AT3G61190, AT4G12720, AT4G23810, AT4G31800, AT5G06320, AT5G42380, AT5G57220, AT5G59820
4	GO:0080134	BP	e	regulation of response to stress	12/162	61/2460	0.0004533801945462	4	12	0.0429468192771245	AT1G02660, AT1G28280, AT1G56060, AT1G80840, AT2G46400, AT3G10930, AT3G61190, AT4G12720, AT4G23810, AT4G31800, AT5G13190, AT5G66210
4	GO:0050832	BP	e	defense response to fungus	9/162	37/2460	0.0004676265165192	6	9	0.0429468192771245	AT1G78410, AT1G80840, AT3G04720, AT3G15356, AT3G20600, AT3G63420, AT4G20830, AT4G31800, AT5G57220
4	GO:0009611	BP	e	response to wounding	10/162	45/2460	0.0004953702471725	3	10	0.043745003365702	AT1G19020, AT1G72450, AT1G72520, AT1G74950, AT1G80840, AT3G15356, AT3G61190, AT5G06320, AT5G20230, AT5G59820
4	GO:0010193	BP	e	response to ozone	4/162	7/2460	0.0005426767164388	5	4	0.0461476200349511	AT1G72520, AT4G12720, AT4G23810, AT5G42380
12	GO:0060586	BP	e	multicellular organismal-level iron ion homeostasis	4/87	5/2460	7.113807291172055e-06	5	4	0.0081666507702655	AT2G41240, AT3G18290, AT3G56970, AT5G67330
12	GO:0000122	BP	e	negative regulation of transcription by RNA polymerase II	4/87	5/2460	7.113807291172055e-06	10	4	0.0081666507702655	AT3G21460, AT3G62930, AT3G62950, AT5G18600
12	GO:0006357	BP	e	regulation of transcription by RNA polymerase II	4/87	6/2460	2.0764912342125523e-05	9	4	0.01191905968438	AT3G21460, AT3G62930, AT3G62950, AT5G18600
12	GO:0140962	BP	e	multicellular organismal-level chemical homeostasis	4/87	6/2460	2.0764912342125523e-05	3	4	0.01191905968438	AT2G41240, AT3G18290, AT3G56970, AT5G67330
12	GO:0010106	BP	e	cellular response to iron ion starvation	3/87	3/2460	4.277215334643606e-05	7	3	0.0196409728166834	AT2G41240, AT3G18290, AT3G56970
12	GO:0098771	BP	e	inorganic ion homeostasis	6/87	21/2460	5.828466966907054e-05	3	6	0.0223036002600309	AT1G68670, AT2G41240, AT2G41560, AT3G18290, AT3G56970, AT5G67330
12	GO:0031667	BP	e	response to nutrient levels	8/87	46/2460	0.0001537895462626	4	8	0.0425274625090581	AT1G25550, AT1G47395, AT1G47400, AT1G62420, AT2G41240, AT3G18290, AT3G56970, AT5G67370
12	GO:0048871	BP	e	multicellular organismal-level homeostasis	4/87	9/2460	0.000160690465431	2	4	0.0425274625090581	AT2G41240, AT3G18290, AT3G56970, AT5G67330
12	GO:1990641	BP	e	response to iron ion starvation	3/87	4/2460	0.000166701725863	6	3	0.0425274625090581	AT1G47395, AT1G47400, AT5G67370
12	GO:0042594	BP	e	response to starvation	7/87	36/2460	0.0001967360529387	5	7	0.0451705977547445	AT1G25550, AT1G47395, AT1G47400, AT2G41240, AT3G18290, AT3G56970, AT5G67370
12	GO:0055080	BP	e	monoatomic cation homeostasis	5/87	17/2460	0.000218132961797	4	5	0.0455302982078191	AT2G41240, AT2G41560, AT3G18290, AT3G56970, AT5G67330
15	GO:0051707	BP	e	response to other organism	18/76	153/2460	3.954603371082675e-07	4	18	0.0002510017138925	AT1G02360, AT1G73805, AT1G74710, AT1G75040, AT2G04450, AT2G14580, AT3G13437, AT3G48090, AT3G50480, AT3G52430, AT3G56400, AT4G11890, AT4G23210, AT5G03350, AT5G22570, AT5G44585, AT5G55450, AT5G64810
15	GO:0044419	BP	e	biological process involved in interspecies interaction between organisms	18/76	154/2460	4.372852158406298e-07	1	18	0.0002510017138925	AT1G02360, AT1G73805, AT1G74710, AT1G75040, AT2G04450, AT2G14580, AT3G13437, AT3G48090, AT3G50480, AT3G52430, AT3G56400, AT4G11890, AT4G23210, AT5G03350, AT5G22570, AT5G44585, AT5G55450, AT5G64810
15	GO:0043207	BP	e	response to external biotic stimulus	18/76	154/2460	4.372852158406298e-07	3	18	0.0002510017138925	AT1G02360, AT1G73805, AT1G74710, AT1G75040, AT2G04450, AT2G14580, AT3G13437, AT3G48090, AT3G50480, AT3G52430, AT3G56400, AT4G11890, AT4G23210, AT5G03350, AT5G22570, AT5G44585, AT5G55450, AT5G64810
15	GO:0009607	BP	e	response to biotic stimulus	18/76	154/2460	4.372852158406298e-07	2	18	0.0002510017138925	AT1G02360, AT1G73805, AT1G74710, AT1G75040, AT2G04450, AT2G14580, AT3G13437, AT3G48090, AT3G50480, AT3G52430, AT3G56400, AT4G11890, AT4G23210, AT5G03350, AT5G22570, AT5G44585, AT5G55450, AT5G64810
15	GO:0006952	BP	e	defense response	14/76	112/2460	4.666086137163755e-06	3	14	0.0020057688654562	AT1G73805, AT1G74710, AT1G75040, AT2G14580, AT3G13437, AT3G48090, AT3G52430, AT3G56400, AT4G23210, AT4G23570, AT5G03350, AT5G22570, AT5G44585, AT5G64810
15	GO:0009617	BP	e	response to bacterium	12/76	83/2460	5.24155626861384e-06	5	12	0.0020057688654562	AT1G73805, AT1G74710, AT2G14580, AT3G48090, AT3G50480, AT3G52430, AT3G56400, AT4G23210, AT5G03350, AT5G22570, AT5G44585, AT5G64810
15	GO:0098542	BP	e	defense response to other organism	13/76	106/2460	1.3280945183672117e-05	5	13	0.0043561500202444	AT1G73805, AT1G74710, AT1G75040, AT2G14580, AT3G13437, AT3G48090, AT3G52430, AT3G56400, AT4G23210, AT5G03350, AT5G22570, AT5G44585, AT5G64810
15	GO:0009627	BP	e	systemic acquired resistance	5/76	12/2460	1.6500464601173337e-05	6	5	0.0047356333405367	AT1G74710, AT1G75040, AT3G48090, AT3G52430, AT5G03350
15	GO:0009838	BP	e	abscission	3/76	3/2460	2.8368153028486764e-05	2	3	0.0059212072139459	AT1G74710, AT3G48090, AT3G52430
15	GO:1903409	BP	e	reactive oxygen species biosynthetic process	3/76	3/2460	2.8368153028486764e-05	4	3	0.0059212072139459	AT1G36622, AT3G13437, AT5G44585
15	GO:0060866	BP	e	leaf abscission	3/76	3/2460	2.8368153028486764e-05	3	3	0.0059212072139459	AT1G74710, AT3G48090, AT3G52430
15	GO:0009863	BP	e	salicylic acid mediated signaling pathway	4/76	8/2460	5.366135073485655e-05	5	4	0.0102672051072692	AT3G48090, AT3G52430, AT3G56400, AT5G22570
15	GO:0009605	BP	e	response to external stimulus	18/76	225/2460	0.0001022111969843	2	18	0.0169818391346323	AT1G02360, AT1G73805, AT1G74710, AT1G75040, AT2G04450, AT2G14580, AT3G13437, AT3G48090, AT3G50480, AT3G52430, AT3G56400, AT4G11890, AT4G23210, AT5G03350, AT5G22570, AT5G44585, AT5G55450, AT5G64810
15	GO:0080151	BP	e	positive regulation of salicylic acid mediated signaling pathway	3/76	4/2460	0.0001109440710015	7	3	0.0169818391346323	AT2G04450, AT3G52430, AT3G56400
15	GO:0009862	BP	e	systemic acquired resistance, salicylic acid mediated signaling pathway	3/76	4/2460	0.0001109440710015	6	3	0.0169818391346323	AT3G48090, AT3G52430, AT3G56400
15	GO:0009751	BP	e	response to salicylic acid	5/76	19/2460	0.000204360426565	5	5	0.0293257212120816	AT2G14580, AT3G50480, AT3G52430, AT3G56400, AT5G03350
15	GO:0042742	BP	e	defense response to bacterium	8/76	57/2460	0.000278679832799	6	8	0.037638170359218	AT1G73805, AT1G74710, AT3G48090, AT3G52430, AT3G56400, AT4G23210, AT5G22570, AT5G64810
15	GO:0031347	BP	e	regulation of defense response	7/76	44/2460	0.0003109983532298	5	7	0.0396695677230917	AT1G73805, AT1G74710, AT3G52430, AT3G56400, AT4G11890, AT4G23570, AT5G44585
15	GO:0014070	BP	e	response to organic cyclic compound	6/76	32/2460	0.0003407631468553	4	6	0.0411785360620993	AT2G14580, AT2G24850, AT3G50480, AT3G52430, AT3G56400, AT5G03350
16	GO:0005982	BP	e	starch metabolic process	6/70	12/2460	3.457860276019992e-07	6	6	0.0007939247193741	AT2G36390, AT3G52180, AT3G55760, AT5G17520, AT5G26570, AT5G64860
16	GO:0044042	BP	e	glucan metabolic process	6/70	21/2460	1.657300009244421e-05	5	6	0.0169056221517563	AT2G36390, AT3G52180, AT3G55760, AT5G17520, AT5G26570, AT5G64860
16	GO:0000023	BP	e	maltose metabolic process	3/70	3/2460	2.2089227550204348e-05	6	3	0.0169056221517563	AT2G40840, AT5G17520, AT5G64860
