## Supplementary material for "BADDADAN: Mechanistic Modelling of Time Series Gene Module Expression": Supp. Dataset 2

Module name	# GO	NS	enrichment	name	ratio_in_study	ratio_in_pop	p_uncorrected	depth	study_count	p_fdr_bh	study_items
4	GO:0009408	BP	e	response to heat	29/165	96/4695	2.4129647555143014e-20	4	29	7.550166720004251e-17	AT1G66080, AT1G74310, AT1G79550, AT2G26150, AT2G27580, AT2G32120, AT2G41160, AT2G46240, AT3G08970, AT3G09350, AT3G09440, AT3G10800, AT3G12580, AT3G24500, AT3G25230, AT3G44110, AT3G46230, AT3G51910, AT4G12400, AT5G02500, AT5G12020, AT5G18040, AT5G37670, AT5G48570, AT5G52640, AT5G53400, AT5G56030, AT5G58070, AT5G59720
4	GO:0009266	BP	e	response to temperature stimulus	32/165	227/4695	4.722960844151336e-12	3	32	7.389072240674765e-09	AT1G22890, AT1G66080, AT1G74310, AT1G79550, AT2G26150, AT2G27580, AT2G32120, AT2G41160, AT2G46240, AT2G47730, AT3G08970, AT3G09350, AT3G09440, AT3G10800, AT3G12580, AT3G22370, AT3G24500, AT3G25230, AT3G44110, AT3G46230, AT3G51910, AT4G12400, AT5G02500, AT5G12020, AT5G18040, AT5G37670, AT5G48570, AT5G52640, AT5G53400, AT5G56030, AT5G58070, AT5G59720
4	GO:0010286	BP	e	heat acclimation	12/165	25/4695	8.346802222278512e-12	5	12	8.705714717836488e-09	AT1G66080, AT2G26150, AT2G41160, AT3G25230, AT4G12400, AT5G02500, AT5G18040, AT5G48570, AT5G53400, AT5G56030, AT5G58070, AT5G59720
4	GO:0006950	BP	e	response to stress	54/165	750/4695	5.49127548028817e-08	2	54	4.29555024445542e-05	AT1G14200, AT1G17870, AT1G22890, AT1G26800, AT1G31280, AT1G33560, AT1G66080, AT1G66090, AT1G74310, AT1G75270, AT1G79550, AT2G03760, AT2G19310, AT2G26150, AT2G27580, AT2G29450, AT2G29500, AT2G32120, AT2G40830, AT2G41160, AT2G43000, AT2G46240, AT2G47730, AT3G08970, AT3G09350, AT3G09440, AT3G10800, AT3G10985, AT3G12580, AT3G22370, AT3G24500, AT3G25230, AT3G44110, AT3G46230, AT3G51910, AT4G12400, AT4…
4	GO:0009628	BP	e	response to abiotic stimulus	42/165	613/4695	1.557273967144173e-05	2	42	0.0097454204863882	AT1G07350, AT1G17870, AT1G22890, AT1G33560, AT1G66080, AT1G74310, AT1G79550, AT2G03760, AT2G26150, AT2G27580, AT2G32120, AT2G40830, AT2G41160, AT2G43000, AT2G46240, AT2G47730, AT3G08970, AT3G09350, AT3G09440, AT3G10800, AT3G12580, AT3G22370, AT3G24500, AT3G25230, AT3G44110, AT3G46230, AT3G51910, AT4G12400, AT5G02500, AT5G04410, AT5G12020, AT5G12030, AT5G18040, AT5G37670, AT5G47120, AT5G48570, AT5…
4	GO:0050896	BP	e	response to stimulus	64/165	1136/4695	2.5533512808214405e-05	1	64	0.0133157269294838	AT1G07350, AT1G14200, AT1G17870, AT1G22890, AT1G26800, AT1G31280, AT1G33560, AT1G62740, AT1G63840, AT1G66080, AT1G66090, AT1G74310, AT1G75270, AT1G79550, AT2G03760, AT2G19310, AT2G26150, AT2G27580, AT2G29450, AT2G29500, AT2G32120, AT2G40830, AT2G41160, AT2G41230, AT2G43000, AT2G46240, AT2G47730, AT3G08970, AT3G09350, AT3G09440, AT3G10800, AT3G10985, AT3G12580, AT3G22060, AT3G22370, AT3G24500, AT3…
4	GO:0006457	BP	e	protein folding	5/165	14/4695	7.809851750806598e-05	2	5	0.0349100373261054	AT5G12030, AT5G37670, AT5G52640, AT5G53400, AT5G56030
5	GO:0006952	BP	e	defense response	27/155	203/4695	2.470458471316627e-10	3	27	3.392726911627178e-07	AT1G11310, AT1G11350, AT1G27130, AT1G28380, AT1G49050, AT1G59870, AT1G64280, AT2G05940, AT2G23810, AT2G26560, AT2G37940, AT3G05200, AT3G11820, AT3G11840, AT3G23550, AT3G25070, AT3G48090, AT3G50950, AT3G52400, AT3G57330, AT4G08850, AT4G11850, AT4G12720, AT4G25030, AT5G44070, AT5G47070, AT5G47910
5	GO:0043207	BP	e	response to external biotic stimulus	31/155	266/4695	2.9545298702229003e-10	3	31	3.392726911627178e-07	AT1G07000, AT1G11310, AT1G11350, AT1G19020, AT1G25275, AT1G27130, AT1G28380, AT1G49050, AT1G59870, AT1G64280, AT2G05940, AT2G23810, AT2G26560, AT3G01290, AT3G05200, AT3G11820, AT3G16530, AT3G23550, AT3G25070, AT3G48090, AT3G50950, AT3G52400, AT3G57330, AT4G08850, AT4G11850, AT4G12720, AT4G25030, AT5G44070, AT5G47070, AT5G47910, AT5G61210
5	GO:0009607	BP	e	response to biotic stimulus	31/155	267/4695	3.252854181809375e-10	2	31	3.392726911627178e-07	AT1G07000, AT1G11310, AT1G11350, AT1G19020, AT1G25275, AT1G27130, AT1G28380, AT1G49050, AT1G59870, AT1G64280, AT2G05940, AT2G23810, AT2G26560, AT3G01290, AT3G05200, AT3G11820, AT3G16530, AT3G23550, AT3G25070, AT3G48090, AT3G50950, AT3G52400, AT3G57330, AT4G08850, AT4G11850, AT4G12720, AT4G25030, AT5G44070, AT5G47070, AT5G47910, AT5G61210
5	GO:0051707	BP	e	response to other organism	30/155	257/4695	5.790902287316081e-10	4	30	3.65922032513493e-07	AT1G11310, AT1G11350, AT1G19020, AT1G25275, AT1G27130, AT1G28380, AT1G49050, AT1G59870, AT1G64280, AT2G05940, AT2G23810, AT2G26560, AT3G01290, AT3G05200, AT3G11820, AT3G16530, AT3G23550, AT3G25070, AT3G48090, AT3G50950, AT3G52400, AT3G57330, AT4G08850, AT4G11850, AT4G12720, AT4G25030, AT5G44070, AT5G47070, AT5G47910, AT5G61210
5	GO:0098542	BP	e	defense response to other organism	25/155	182/4695	6.217275244503617e-10	5	25	3.65922032513493e-07	AT1G11310, AT1G11350, AT1G27130, AT1G28380, AT1G49050, AT1G59870, AT1G64280, AT2G05940, AT2G23810, AT2G26560, AT3G05200, AT3G11820, AT3G23550, AT3G25070, AT3G48090, AT3G50950, AT3G52400, AT3G57330, AT4G08850, AT4G11850, AT4G12720, AT4G25030, AT5G44070, AT5G47070, AT5G47910
5	GO:0044419	BP	e	biological process involved in interspecies interaction between organisms	30/155	259/4695	7.016721620584718e-10	1	30	3.65922032513493e-07	AT1G11310, AT1G11350, AT1G19020, AT1G25275, AT1G27130, AT1G28380, AT1G49050, AT1G59870, AT1G64280, AT2G05940, AT2G23810, AT2G26560, AT3G01290, AT3G05200, AT3G11820, AT3G16530, AT3G23550, AT3G25070, AT3G48090, AT3G50950, AT3G52400, AT3G57330, AT4G08850, AT4G11850, AT4G12720, AT4G25030, AT5G44070, AT5G47070, AT5G47910, AT5G61210
5	GO:0002376	BP	e	immune system process	13/155	52/4695	6.984494203226423e-09	1	13	3.1220689088422112e-06	AT1G11330, AT1G27130, AT1G28380, AT1G59870, AT1G64280, AT2G26560, AT3G11840, AT3G25070, AT3G48090, AT4G11850, AT4G12720, AT5G25440, AT5G47070
5	GO:0006955	BP	e	immune response	11/155	44/4695	1.0671445400121225e-07	2	11	4.173869082122415e-05	AT1G11330, AT1G27130, AT1G28380, AT1G59870, AT1G64280, AT2G26560, AT3G25070, AT3G48090, AT4G11850, AT4G12720, AT5G47070
5	GO:0009605	BP	e	response to external stimulus	32/155	376/4695	3.551933622124728e-07	2	32	0.0001234888922625	AT1G07000, AT1G11310, AT1G11350, AT1G19020, AT1G25275, AT1G27130, AT1G28380, AT1G49050, AT1G59870, AT1G64280, AT2G05940, AT2G23810, AT2G26560, AT2G41100, AT3G01290, AT3G05200, AT3G11820, AT3G16530, AT3G23550, AT3G25070, AT3G48090, AT3G50950, AT3G52400, AT3G57330, AT4G08850, AT4G11850, AT4G12720, AT4G25030, AT5G44070, AT5G47070, AT5G47910, AT5G61210
5	GO:0045087	BP	e	innate immune response	10/155	41/4695	5.347272278783233e-07	6	10	0.0001673161496031	AT1G27130, AT1G28380, AT1G59870, AT1G64280, AT2G26560, AT3G25070, AT3G48090, AT4G11850, AT4G12720, AT5G47070
5	GO:0034050	BP	e	programmed cell death induced by symbiont	6/155	13/4695	1.6660949470311037e-06	6	6	0.0004010162376354	AT1G28380, AT1G59870, AT2G26560, AT3G25070, AT3G48090, AT4G12720
5	GO:0009626	BP	e	plant-type hypersensitive response	6/155	13/4695	1.6660949470311037e-06	7	6	0.0004010162376354	AT1G28380, AT1G59870, AT2G26560, AT3G25070, AT3G48090, AT4G12720
5	GO:0051702	BP	e	biological process involved in interaction with symbiont	6/155	13/4695	1.6660949470311037e-06	3	6	0.0004010162376354	AT1G28380, AT1G59870, AT2G26560, AT3G25070, AT3G48090, AT4G12720
5	GO:0042742	BP	e	defense response to bacterium	14/155	97/4695	2.653146487891656e-06	6	14	0.0005929782400437	AT1G11350, AT1G59870, AT1G64280, AT2G05940, AT2G23810, AT3G05200, AT3G25070, AT3G48090, AT3G50950, AT3G57330, AT4G11850, AT4G12720, AT4G25030, AT5G44070
5	GO:0006468	BP	e	protein phosphorylation	7/155	21/4695	2.9419017319311757e-06	6	7	0.0006136807012808	AT1G11330, AT1G11350, AT1G70520, AT2G05940, AT3G25070, AT5G25440, AT5G49760
5	GO:0002682	BP	e	regulation of immune system process	7/155	24/4695	8.053573768559658e-06	3	7	0.0014823313130484	AT1G59870, AT3G11820, AT3G25070, AT3G50950, AT3G52400, AT4G12720, AT5G25440
5	GO:0050776	BP	e	regulation of immune response	7/155	24/4695	8.053573768559658e-06	4	7	0.0014823313130484	AT1G59870, AT3G11820, AT3G25070, AT3G50950, AT3G52400, AT4G12720, AT5G25440
5	GO:0031347	BP	e	regulation of defense response	11/155	67/4695	9.272795101127684e-06	5	11	0.001611920881746	AT1G07000, AT1G11310, AT1G59870, AT1G64280, AT2G31880, AT3G11820, AT3G25070, AT3G52400, AT4G08850, AT4G12720, AT5G25440
5	GO:0044403	BP	e	biological process involved in symbiotic interaction	6/155	17/4695	1.0763684153717026e-05	2	6	0.0017726088272095	AT1G28380, AT1G59870, AT2G26560, AT3G25070, AT3G48090, AT4G12720
5	GO:0009617	BP	e	response to bacterium	15/155	126/4695	1.3244402416144809e-05	5	15	0.0020589705516163	AT1G11350, AT1G19020, AT1G59870, AT1G64280, AT2G05940, AT2G23810, AT3G05200, AT3G25070, AT3G48090, AT3G50950, AT3G57330, AT4G11850, AT4G12720, AT4G25030, AT5G44070
5	GO:0043069	BP	e	negative regulation of programmed cell death	5/155	11/4695	1.4470036520317354e-05	5	5	0.0020589705516163	AT3G11820, AT3G25070, AT3G52400, AT3G57330, AT5G47910
5	GO:0016310	BP	e	phosphorylation	7/155	26/4695	1.4476622606443193e-05	5	7	0.0020589705516163	AT1G11330, AT1G11350, AT1G70520, AT2G05940, AT3G25070, AT5G25440, AT5G49760
5	GO:0012501	BP	e	programmed cell death	7/155	27/4695	1.900651263242723e-05	3	7	0.0025857120881245	AT1G28380, AT1G59870, AT1G64280, AT2G26560, AT3G25070, AT3G48090, AT4G12720
5	GO:0031348	BP	e	negative regulation of defense response	6/155	19/4695	2.2335362596252406e-05	6	6	0.0029119728984864	AT1G11310, AT1G59870, AT1G64280, AT3G11820, AT3G25070, AT3G52400
5	GO:0008219	BP	e	cell death	7/155	28/4695	2.4646001133376857e-05	2	7	0.0030846935018534	AT1G28380, AT1G59870, AT1G64280, AT2G26560, AT3G25070, AT3G48090, AT4G12720
5	GO:0042344	BP	e	indole glucosinolate catabolic process	3/155	3/4695	3.53113737587962e-05	8	3	0.0042495880188951	AT1G27130, AT1G59870, AT5G44070
5	GO:0043067	BP	e	regulation of programmed cell death	6/155	21/4695	4.228389802477096e-05	4	6	0.0049002339599817	AT2G31880, AT3G11820, AT3G25070, AT3G52400, AT3G57330, AT5G47910
5	GO:0036211	BP	e	protein modification process	11/155	82/4695	6.587631566848836e-05	5	11	0.0073616782759535	AT1G11330, AT1G11350, AT1G70520, AT2G05940, AT3G05200, AT3G07370, AT3G11840, AT3G25070, AT4G12720, AT5G25440, AT5G49760
5	GO:0052545	BP	e	callose localization	5/155	16/4695	0.0001196036012982	4	5	0.0119982584351738	AT1G27130, AT1G28380, AT1G59870, AT1G70520, AT5G44070
5	GO:0033037	BP	e	polysaccharide localization	5/155	16/4695	0.0001196036012982	3	5	0.0119982584351738	AT1G27130, AT1G28380, AT1G59870, AT1G70520, AT5G44070
5	GO:0042343	BP	e	indole glucosinolate metabolic process	4/155	9/4695	0.0001265396383383	7	4	0.0119982584351738	AT1G27130, AT1G59870, AT4G08850, AT5G44070
5	GO:1901136	BP	e	carbohydrate derivative catabolic process	4/155	9/4695	0.0001265396383383	4	4	0.0119982584351738	AT1G27130, AT1G59870, AT2G36310, AT5G44070
5	GO:1901658	BP	e	glycosyl compound catabolic process	4/155	9/4695	0.0001265396383383	5	4	0.0119982584351738	AT1G27130, AT1G59870, AT2G36310, AT5G44070
5	GO:0071417	BP	e	cellular response to organonitrogen compound	3/155	4/4695	0.00013781369912	5	3	0.0126829136631324	AT1G59870, AT1G64280, AT4G08850
5	GO:0031349	BP	e	positive regulation of defense response	6/155	26/4695	0.0001564233107361	6	6	0.0139842439798076	AT1G07000, AT1G59870, AT2G31880, AT4G08850, AT4G12720, AT5G25440
5	GO:0002831	BP	e	regulation of response to biotic stimulus	8/155	51/4695	0.0002241644547476	4	8	0.0194836271918197	AT1G07000, AT1G59870, AT1G64280, AT3G11820, AT3G25070, AT3G52400, AT4G12720, AT5G25440
5	GO:0052542	BP	e	defense response by callose deposition	4/155	11/4695	0.0003146504511859	5	4	0.0250890291066216	AT1G27130, AT1G28380, AT1G59870, AT5G44070
5	GO:0019762	BP	e	glucosinolate catabolic process	3/155	5/4695	0.0003361756922193	7	3	0.0250890291066216	AT1G27130, AT1G59870, AT5G44070
5	GO:0019759	BP	e	glycosinolate catabolic process	3/155	5/4695	0.0003361756922193	6	3	0.0250890291066216	AT1G27130, AT1G59870, AT5G44070
5	GO:0016145	BP	e	S-glycoside catabolic process	3/155	5/4695	0.0003361756922193	6	3	0.0250890291066216	AT1G27130, AT1G59870, AT5G44070
5	GO:0042436	BP	e	indole-containing compound catabolic process	3/155	5/4695	0.0003361756922193	5	3	0.0250890291066216	AT1G27130, AT1G59870, AT5G44070
5	GO:0032101	BP	e	regulation of response to external stimulus	8/155	54/4695	0.000336765491364	4	8	0.0250890291066216	AT1G07000, AT1G59870, AT1G64280, AT3G11820, AT3G25070, AT3G52400, AT4G12720, AT5G25440
5	GO:0045088	BP	e	regulation of innate immune response	5/155	22/4695	0.0006140382886006	6	5	0.0446266390762385	AT1G59870, AT3G11820, AT3G25070, AT3G52400, AT4G12720
5	GO:1901699	BP	e	cellular response to nitrogen compound	3/155	6/4695	0.0006560643648152	4	3	0.0446266390762385	AT1G59870, AT1G64280, AT4G08850
5	GO:0044273	BP	e	sulfur compound catabolic process	3/155	6/4695	0.0006560643648152	4	3	0.0446266390762385	AT1G27130, AT1G59870, AT5G44070
5	GO:0010363	BP	e	regulation of plant-type hypersensitive response	3/155	6/4695	0.0006560643648152	7	3	0.0446266390762385	AT3G11820, AT3G25070, AT3G52400
5	GO:0080134	BP	e	regulation of response to stress	11/155	107/4695	0.0007155258438942	4	11	0.0476357524584058	AT1G07000, AT1G11310, AT1G59870, AT1G64280, AT2G31880, AT3G11820, AT3G25070, AT3G52400, AT4G08850, AT4G12720, AT5G25440
5	GO:0048583	BP	e	regulation of response to stimulus	15/155	179/4695	0.0007319290092154	3	15	0.0477126222882323	AT1G07000, AT1G11310, AT1G59870, AT1G64280, AT1G67800, AT2G31880, AT3G11820, AT3G25070, AT3G46110, AT3G50950, AT3G52400, AT4G08850, AT4G09570, AT4G12720, AT5G25440
5	GO:0010119	BP	e	regulation of stomatal movement	5/155	23/4695	0.0007639207922374	4	5	0.0485334243929249	AT1G07000, AT2G17290, AT3G11820, AT4G33050, AT5G49760
5	GO:0050896	BP	e	response to stimulus	56/155	1136/4695	0.0007755420964034	1	56	0.0485334243929249	AT1G07000, AT1G08930, AT1G09940, AT1G11310, AT1G11330, AT1G11350, AT1G19020, AT1G25275, AT1G27130, AT1G28380, AT1G49050, AT1G59870, AT1G64280, AT1G69890, AT1G70520, AT1G80360, AT2G01180, AT2G05940, AT2G15390, AT2G23810, AT2G26190, AT2G26560, AT2G31090, AT2G37710, AT2G37940, AT2G41100, AT3G01290, AT3G04110, AT3G05200, AT3G07370, AT3G11820, AT3G11840, AT3G12700, AT3G16530, AT3G23550, AT3G25070, AT3…
9	GO:0042044	BP	e	fluid transport	6/132	11/4695	1.8156839364700289e-07	4	6	0.0002840637518607	AT1G01620, AT2G36830, AT2G45960, AT3G16240, AT3G53420, AT3G61430
9	GO:0006833	BP	e	water transport	6/132	11/4695	1.8156839364700289e-07	5	6	0.0002840637518607	AT1G01620, AT2G36830, AT2G45960, AT3G16240, AT3G53420, AT3G61430
9	GO:0009645	BP	e	response to low light intensity stimulus	5/132	7/4695	3.2714085395645253e-07	6	5	0.0003412079106765	AT2G43010, AT3G27690, AT3G47470, AT3G54890, AT3G59060
9	GO:0009765	BP	e	photosynthesis, light harvesting	4/132	6/4695	8.576678762359199e-06	4	4	0.0067091069618554	AT3G27690, AT3G47470, AT3G54890, AT5G54270
9	GO:0015995	BP	e	chlorophyll biosynthetic process	4/132	9/4695	6.743865984261772e-05	7	4	0.0333032065447913	AT1G44446, AT1G58290, AT2G20180, AT4G15560
9	GO:0019755	BP	e	one-carbon compound transport	3/132	4/4695	8.51472203126656e-05	5	3	0.0333032065447913	AT2G36830, AT2G45960, AT3G16240
9	GO:0080170	BP	e	hydrogen peroxide transmembrane transport	3/132	4/4695	8.51472203126656e-05	5	3	0.0333032065447913	AT2G36830, AT3G26520, AT3G53420
9	GO:0010161	BP	e	red light signaling pathway	3/132	4/4695	8.51472203126656e-05	9	3	0.0333032065447913	AT2G20180, AT2G24790, AT2G43010
9	GO:0009416	BP	e	response to light stimulus	18/132	241/4695	0.0001151157093425	4	18	0.0379926445544531	AT1G15820, AT1G51400, AT1G58290, AT1G67080, AT1G73870, AT2G20180, AT2G24790, AT2G43010, AT2G45400, AT3G17040, AT3G27690, AT3G47470, AT3G54890, AT3G59060, AT4G38740, AT5G16400, AT5G25220, AT5G54270
9	GO:0009314	BP	e	response to radiation	18/132	242/4695	0.0001214210436383	3	18	0.0379926445544531	AT1G15820, AT1G51400, AT1G58290, AT1G67080, AT1G73870, AT2G20180, AT2G24790, AT2G43010, AT2G45400, AT3G17040, AT3G27690, AT3G47470, AT3G54890, AT3G59060, AT4G38740, AT5G16400, AT5G25220, AT5G54270
14	GO:0009737	BP	e	response to abscisic acid	23/119	140/4695	2.64771860565203e-13	5	23	5.671579030098287e-10	AT1G02816, AT1G11700, AT1G48000, AT1G51140, AT1G56600, AT1G69270, AT2G35940, AT2G46270, AT2G46680, AT2G47060, AT2G47770, AT3G11410, AT3G18490, AT3G57540, AT4G05100, AT4G24960, AT4G26080, AT4G34000, AT4G36830, AT5G59220, AT5G59310, AT5G59320, AT5G66400
14	GO:0097305	BP	e	response to alcohol	23/119	142/4695	3.6251703612005676e-13	4	23	5.671579030098287e-10	AT1G02816, AT1G11700, AT1G48000, AT1G51140, AT1G56600, AT1G69270, AT2G35940, AT2G46270, AT2G46680, AT2G47060, AT2G47770, AT3G11410, AT3G18490, AT3G57540, AT4G05100, AT4G24960, AT4G26080, AT4G34000, AT4G36830, AT5G59220, AT5G59310, AT5G59320, AT5G66400
14	GO:0033993	BP	e	response to lipid	23/119	213/4695	1.8334679918123995e-09	4	23	1.9123071154603327e-06	AT1G02816, AT1G11700, AT1G48000, AT1G51140, AT1G56600, AT1G69270, AT2G35940, AT2G46270, AT2G46680, AT2G47060, AT2G47770, AT3G11410, AT3G18490, AT3G57540, AT4G05100, AT4G24960, AT4G26080, AT4G34000, AT4G36830, AT5G59220, AT5G59310, AT5G59320, AT5G66400
14	GO:0009415	BP	e	response to water	18/119	138/4695	6.584039383246061e-09	4	18	4.120291846035385e-06	AT1G51140, AT1G56600, AT1G69270, AT2G38530, AT2G46680, AT3G11410, AT3G18490, AT3G23920, AT3G28270, AT3G57540, AT4G24960, AT4G34000, AT5G03190, AT5G40390, AT5G59220, AT5G59310, AT5G59320, AT5G66400
14	GO:0009414	BP	e	response to water deprivation	18/119	138/4695	6.584039383246061e-09	5	18	4.120291846035385e-06	AT1G51140, AT1G56600, AT1G69270, AT2G38530, AT2G46680, AT3G11410, AT3G18490, AT3G23920, AT3G28270, AT3G57540, AT4G24960, AT4G34000, AT5G03190, AT5G40390, AT5G59220, AT5G59310, AT5G59320, AT5G66400
14	GO:0001101	BP	e	response to acid chemical	18/119	140/4695	8.322130174402765e-09	3	18	4.3399908859510425e-06	AT1G51140, AT1G56600, AT1G69270, AT2G38530, AT2G46680, AT3G11410, AT3G18490, AT3G23920, AT3G28270, AT3G57540, AT4G24960, AT4G34000, AT5G03190, AT5G40390, AT5G59220, AT5G59310, AT5G59320, AT5G66400
14	GO:1901700	BP	e	response to oxygen-containing compound	31/119	419/4695	2.2551483322541365e-08	3	31	1.008051304517599e-05	AT1G02816, AT1G11700, AT1G22160, AT1G48000, AT1G51140, AT1G56600, AT1G69270, AT2G35940, AT2G38530, AT2G46270, AT2G46680, AT2G47060, AT2G47770, AT3G11410, AT3G17800, AT3G18490, AT3G22550, AT3G23920, AT3G28270, AT3G57540, AT4G05100, AT4G24960, AT4G26080, AT4G34000, AT4G36830, AT5G03190, AT5G40390, AT5G59220, AT5G59310, AT5G59320, AT5G66400
14	GO:0009725	BP	e	response to hormone	24/119	269/4695	3.613368798690036e-08	4	24	1.341366301245144e-05	AT1G02816, AT1G11700, AT1G21410, AT1G48000, AT1G51140, AT1G56600, AT1G69270, AT2G35940, AT2G46270, AT2G46680, AT2G47060, AT2G47770, AT3G11410, AT3G18490, AT3G57540, AT4G05100, AT4G24960, AT4G26080, AT4G34000, AT4G36830, AT5G59220, AT5G59310, AT5G59320, AT5G66400
14	GO:0010033	BP	e	response to organic substance	32/119	453/4695	3.8581964561221786e-08	3	32	1.341366301245144e-05	AT1G02816, AT1G11700, AT1G21410, AT1G22160, AT1G48000, AT1G51140, AT1G56600, AT1G69270, AT2G35940, AT2G38530, AT2G46270, AT2G46680, AT2G47060, AT2G47770, AT3G11410, AT3G18490, AT3G22550, AT3G23920, AT3G28270, AT3G57540, AT4G05100, AT4G24960, AT4G26080, AT4G27940, AT4G34000, AT4G36830, AT5G03190, AT5G40390, AT5G59220, AT5G59310, AT5G59320, AT5G66400
14	GO:0009719	BP	e	response to endogenous stimulus	24/119	272/4695	4.486887048770762e-08	2	24	1.3490858916252265e-05	AT1G02816, AT1G11700, AT1G21410, AT1G48000, AT1G51140, AT1G56600, AT1G69270, AT2G35940, AT2G46270, AT2G46680, AT2G47060, AT2G47770, AT3G11410, AT3G18490, AT3G57540, AT4G05100, AT4G24960, AT4G26080, AT4G34000, AT4G36830, AT5G59220, AT5G59310, AT5G59320, AT5G66400
14	GO:1902074	BP	e	response to salt	19/119	174/4695	4.742711667586288e-08	3	19	1.3490858916252265e-05	AT1G51140, AT1G56600, AT1G69270, AT2G38530, AT2G46680, AT3G11410, AT3G18490, AT3G23920, AT3G28270, AT3G57540, AT4G24960, AT4G27940, AT4G34000, AT5G03190, AT5G40390, AT5G59220, AT5G59310, AT5G59320, AT5G66400
14	GO:0010035	BP	e	response to inorganic substance	20/119	237/4695	1.4450974035933463e-06	3	20	0.0003768091479869	AT1G51140, AT1G56600, AT1G69270, AT2G38530, AT2G46680, AT3G11410, AT3G17800, AT3G18490, AT3G23920, AT3G28270, AT3G57540, AT4G24960, AT4G27940, AT4G34000, AT5G03190, AT5G40390, AT5G59220, AT5G59310, AT5G59320, AT5G66400
14	GO:0042221	BP	e	response to chemical	33/119	554/4695	1.57957594824912e-06	2	33	0.0003801917801593	AT1G02816, AT1G11700, AT1G21410, AT1G22160, AT1G48000, AT1G51140, AT1G56600, AT1G69270, AT2G35940, AT2G38530, AT2G46270, AT2G46680, AT2G47060, AT2G47770, AT3G11410, AT3G17800, AT3G18490, AT3G22550, AT3G23920, AT3G28270, AT3G57540, AT4G05100, AT4G24960, AT4G26080, AT4G27940, AT4G34000, AT4G36830, AT5G03190, AT5G40390, AT5G59220, AT5G59310, AT5G59320, AT5G66400
14	GO:1905958	BP	e	negative regulation of cellular response to alcohol	4/119	11/4695	0.0001128512734883	6	4	0.0220694771715671	AT1G07430, AT3G11410, AT4G26080, AT5G59220
14	GO:0009788	BP	e	negative regulation of abscisic acid-activated signaling pathway	4/119	11/4695	0.0001128512734883	7	4	0.0220694771715671	AT1G07430, AT3G11410, AT4G26080, AT5G59220
14	GO:1901420	BP	e	negative regulation of response to alcohol	4/119	11/4695	0.0001128512734883	5	4	0.0220694771715671	AT1G07430, AT3G11410, AT4G26080, AT5G59220
25	GO:0010039	BP	e	response to iron ion	4/74	6/4695	8.333352783108084e-07	5	4	0.0026075060858345	AT2G40300, AT3G56090, AT5G21105, AT5G24380
25	GO:0009408	BP	e	response to heat	9/74	96/4695	1.5804879085025426e-05	4	9	0.0185291743896721	AT1G07890, AT1G14980, AT1G76080, AT2G04030, AT3G23990, AT4G24280, AT4G26780, AT5G09590, AT5G49910
25	GO:0010038	BP	e	response to metal ion	7/74	54/4695	1.776526787121012e-05	4	7	0.0185291743896721	AT2G40300, AT3G51860, AT3G56090, AT4G23670, AT4G25100, AT5G21105, AT5G24380
25	GO:0009266	BP	e	response to temperature stimulus	13/74	227/4695	4.218214211162982e-05	3	13	0.0329969806668224	AT1G07890, AT1G14980, AT1G76080, AT2G04030, AT3G23990, AT3G61950, AT4G24280, AT4G26780, AT4G34710, AT5G03740, AT5G09590, AT5G49910, AT5G56040
29	GO:1901349	BP	e	glucosinolate transport	3/64	3/4695	2.4170352091582427e-06	6	3	0.0075629031694561	AT1G18880, AT4G01430, AT4G01450
29	GO:0055082	BP	e	intracellular chemical homeostasis	6/64	41/4695	1.565977337468562e-05	3	6	0.0244997154446956	AT1G21140, AT1G44800, AT1G76800, AT3G23430, AT3G53720, AT4G30110
29	GO:0072348	BP	e	sulfur compound transport	3/64	6/4695	4.694106445277705e-05	4	3	0.0441130140226329	AT1G18880, AT4G01430, AT4G01450
29	GO:0019725	BP	e	cellular homeostasis	6/64	51/4695	5.639247558022743e-05	2	6	0.0441130140226329	AT1G21140, AT1G44800, AT1G76800, AT3G23430, AT3G53720, AT4G30110
